# Efficient CRISPR–Cas genome editing in brown algae

**DOI:** 10.1101/2025.07.21.665871

**Authors:** Cláudia Martinho, Masakazu Hoshino, Morgane Raphalen, Viktoriia Bukhanets, Anagha Kerur, Kenny Bogaert, Rémy Luthringer, Susana Coelho

## Abstract

Brown algae represent the third most complex lineage to evolve multicellularity, independently from plants and animals. However, functional studies of their development, evolution, and biology have been constrained by the lack of efficient and scalable genome editing tools. Here, we report a robust, high-efficiency, and transgene-free CRISPR–Cas12-based genome editing method applicable across four ecologically and biotechnologically important brown algal species. Using *Ectocarpus* as a model, we optimized a PEG-mediated RNP delivery system employing a temperature-tolerant Cas12 variant, achieving reproducible, high-efficiency editing across multiple loci without the need for cloning or specialized equipment. As proof of concept, we precisely recapitulated the hallmark *imm* mutant phenotype by editing the IMMEDIATE UPRIGHT (IMM) locus, a phenotype previously described only from a rare spontaneous mutation. APT/2-FA-based selection further improved specificity with minimal false positives. The protocol was readily transferrable to other species, including kelps long considered recalcitrant to transformation. This platform now makes functional genomics accessible in brown algae, enabling mechanistic dissection of developmental processes, life cycle transitions, and the independent origins of complex multicellularity. Our work enables the broader adoption of brown algae as experimental models and provides a valuable platform for marine biotechnology and evolutionary research.

**Motivation:** Although most of biodiversity on Earth lives in oceans, a significant proportion of its organisms remain largely uncharacterized. Brown algae represent one of such understudied group of marine photosynthetic eukaryotes. Despite their importance as emerging models for developmental evolution and blue biotechnology, functional genomics in brown algae has remained largely inaccessible due to a lack of efficient and scalable genome editing tools. Our aim is to democratize genome editing in brown algae by developing a high-efficiency, transgene-free protocol that works across multiple species, without the need for specialized equipment. This high-efficiency method fully enables the field of functional genomics in an unexplored multicellular lineage.

**Highlights:**

- High-efficiency, low-cost genome editing in brown algae without specialized equipment.
- ·Applicable to non-model species, including those of economic importance.
