## Supplemental Tables for "Efficient CRISPR–Cas genome editing in brown algae"

### Sheet: Table S1
Table S1. list of crRNAs and primers used in the present study.
crRNA (guideRNA) Code	scRNA original Code	Target	System	Sequence including PAM
gScyt-APT-1	As9f_APT-Cas12_g1	S. promiscuus APT (Chr28:3079664-3079688)	cas12	TTTG AAGGGATAGTACGGGATTGTC
gScyt-APT-2	As9f_APT-Cas12_g3	S. promiscuus APT (Chr28:3081087-3081111)	cas12	TTTC GATGCCCGCGGCTTCATCCTG
gLdig-APT-1	Ldig_APT_gRNA1	L. digitata APT (contig27133:4323-4347 )	cas12	TTTG AATGGGTAGTACGGGATCGTC
gLdig-APT-2	Ldig_APT_gRNA2	L. digitata APT (contig27133:4361-4385 )	cas12	TTTG CCTCACCCCCAATGTCGTAGA
gLdig-APT-3	Ldig_APT_gRNA4	L. digitata APT (contig6833:11251-11275)	cas12	TTTA TTCTCGGTCCTCCGGTAGCCC
EcAPT1-Cas12	EcAPT1-Cas12	Ectocarpus APT (Ec-28_000520.1)	cas12	TTTG AACGGGTAGAACGGGATTGTCCT
IMMe3g1	IMMe3g1	Ectocarpus IMM 3rd exon (Ec-27_002610.1)	cas12	TTTC GCAGTACAGGGAGCGGTTGGT
IMMe4g1	IMMe4g1	Ectocarpus IMM 4th exon (Ec-27_002610.1)	cas12	TTTC TTCCAGGGTGCGGCCCGCGCA
Up-APT_1	Up-APT_1	U. pinnatifida APT 1st exon (UNPIN0032CG0760)	cas12	TTTC AAAGGGATCGATCGATTCTAC
Up-APT_2	Up-APT_2	U. pinnatifida APT 1st exon (UNPIN0032CG0760)	cas12	TTTG AAAGGGTAATACGGGATCGTT
Up-APT_3	Up-APT_3	U. pinnatifida APT 1st exon (UNPIN0032CG0760)	cas9	GATGAAAGCTAGCTGCGAAG AGG
Up-APT_4	Up-APT_4	U. pinnatifida APT 1st exon (UNPIN0032CG0760)	cas9	ATCGATCGATTCTACGACAT CGG
Primer code	fwd/rev	Target	seq 5'-3'
As9f-APT1F	fwd	S. promiscuus APT (Chr28:3079543-3079562)	TGATCGGGGATCGTAACTGC
As9f-APT1R	rev	S. promiscuus APT (Chr28:3081226-3081245)	TCCGCATCCACACACAAGAG
As9f-APT2F	fwd	S. promiscuus APT (Chr28:3079582-3079600)	CATTCACACCGTCTCCCAG
As9f-APT2R	rev	S. promiscuus APT (Chr28:3080043-3080062)	ACGTGCTTACACGAAATGCG
As9f-APT3F	fwd	S. promiscuus APT (Chr28:3080831-3080850)	GCCGTTTGTTTCATCGTACC
As9f-APT3R	rev	S. promiscuus APT (Chr28:3081174-3081193)	TTCAGAGAGCCGAACAAAGC
ldig-apt-g1-2-for	fwd	L. digitata APT (contig27133:3907-3956)	CGGTGCCATTCTTGTCCACT
ldig-apt-g1-2-rev	rev	L. digitata APT (contig27133:4483-4502)	TCATCCCATCCCCTACCCAG
ldig-apt-g4-for	fwd	L. digitata APT (contig6833:11467-11486)	TTTCTCTGGTGGTTGCAGGG
ldig-apt-g4-rev	rev	L. digitata APT (contig6833:10870-10889)	AGATACATAGGAGGGCGGGT
APT1 Cas12 cpf1	fwd	Ectocarpus APT (Ec-28_000520.1)	CGTCTCATGGTGGTTCCGAA
APT1 Cas12 cpf1	rev	Ectocarpus APT (Ec-28_000520.1)	CCCGCAGTTTCAGCAGTAGA
imm_e3_e4_fw	fwd	Ectocarpus IMM (Ec-27_002610.1)	CAGACGATCAGGCCTCAGTG
imm_e3_e4_rev	rev	Ectocarpus IMM (Ec-27_002610.1)	CGGAGGGCGGGAAGAATAC
UpAPT-F	fwd	U. pinnatifida APT (UNPIN0032CG0760)	TTGCTCGCTGTGTTCCCTAG
UpAPT-R3	rev	U. pinnatifida APT (UNPIN0032CG0760)	TTGCTGGTTTGCCTTTCACG

### Sheet: Table S2
Table S2. Optimization of PEG condition for Ectocarpus. The number of mutants are shown.
22ºC heat shock	Trial codes
	3CD	4CD	6CD	6EF	6GH	6IJ	9CD	9EF	mean	mean efficiency
-	1	3	0	0	0	3	0	0	0.875	8.75e-05
+	9	14	2	2	3	0	2	1	4.125	0.0004125
									Exact Wilcoxon rank sum test: p-value = 0.06977
ratio gRNA:Cas12	Trial codes
	3CE	3FG	4CE	9CE	10DE	10FG	10HI	13CE	13DG	mean	mean efficiency %
1:1	1	3	3	0	18	25	22	4	12	9.77778	0.000977778
4:1	6	5	10	0	22	24	31	1	10	12.1111	0.00121111
										Exact Wilcoxon rank sum test: p-value =0.6195
PEG	Trial codes
	11CF	11DG	11EH	12CE	12DF	14CD	14EF	14OP	14RS	mean	mean efficiency %
4000	13	14	6	17	17	26	45	24	14	19.5556	0.00195556
8000	27	20	22	20	27	26	53	30	47	30.2222	0.00302222
										Exact Wilcoxon rank sum test: p-value =0.01436
2h transformation frame*	Trial codes
	3D,10D	4D,10F	9D,10H	6D,12C	6H,12D	6J,13C	6F,13D	13F	13H	13I	13J	13K	13L	13M	14E	mean	mean efficiency %
- (more than 2h)	9	14	2	2	3	0	2	NA	NA	NA	NA	NA	NA	NA	NA	4.57143	0.000457143
+ (less than 2h)	18	25	22	17	17	4	12	3	7	6	9	12	8	14	45	14.6	0.00146
*trials carried out with PEG4000																Exact Wilcoxon rank sum test: p-value = 0.005307

### Sheet: Table S3
Table S3. Result summary of IMM mutagenesis.
Trial code	Target gene	Target exon	cRNA name	Amount of APT RNP used (uL)	Amount of IMM RNP used (uL)	Ratio - gRNA:Cas12	PEG MW	Concentration of gametes per dish - y/100μL	2h transformation frame	22C ON incubation in dark after transformation	Number of 2-FA resistant mutants	Number of 2-FA resistant mutants screened	Number of double mutants
31D	IMM	3+4	IMMe3g1 + e4g1	10	20+20	1 to 1	8000	1X10^6	+	+	59	18	15
Mutant name	Phenotype	APT mutation (bp)	IMM mutation (bp)	mutation found
P31_D1	imm	-7	-33
P31_D2	imm	-3	-7
P31_D4	imm	-4	-4
P31_D5	imm	-2	-729
P31_D6	imm	-43	-51
P31_D7b	imm	-4	-4'+ '-5'
P31_D8	imm	GG➔AA+AAT➔GCT	-20
P31_D9	imm	-19	-6
P31_D10	imm	G➔T + -4	-4
P31_D11	imm	-2	-4
P31_D12	imm	-4	-4
P31_D14	imm	-10+C➔A	-33
P31_D16	imm	-10+C➔A	-33
P31_D17	imm	-26	insertions of unrelated sequences near cutting sites
P31_D18	imm	-2+AA➔TG	-4
P31_D20	WT	-2	WT
P31_D21	WT	-36	WT
P31_D22	WT	-4	WT

### Sheet: Table S4
Table S4. Summary of the PEG transfection for Scytosiphon promiscuus, Laminaria digitata and Undaria pinnatifida
Species	S. promiscuus			L. digitata										U. pinnatifida
Trial code	trial1	trial2		trial1	trial1	trial1	trial2	trial2	trial2	trial3	trial3	trial3		trial1 – Cas9	trial1 – Cas12
Sample/strain code	As6m	As6m		SP3-1	SP3-1	SP3-1	SP7	SP7	SP7	SP2-1	SP2-1	SP2-1		Cross: UN1f x UN1m	Cross: UN1f x UN1m
gRNA	gScyt-APT1, 3	gScyt-APT1, 3		gLdig-APT1	gLdig-APT2	gLdig-APT4	gLdig-APT1	gLdig-APT2	gLdig-APT4	gLdig-APT1	gLdig-APT2	gLdig-APT4		Up-APT_3, 4	Up-APT_1, 2
The number of gametes/spores used	40000	1000000		468000	468000	468000	772000	772000	772000	53500	53500	53500		745000	745000
The number of 2-FA resistance	107	2458		2	29	0	3225	6128	645	1	5	1		106	160
PCR validation for putative APT mutants (false positive %)	8/8 (0)	8/8 (0)		1/2 (50)	12/12 (0)	NA	8/8 (0)	11/12 (8.3)	9/12 (25)	1/1 (0)	5/5 (0)	NA		11/11(0)	10/10(0)
Expected mutation efficiency %	0.2675	0.2458		0.00042735	0.00619658	0	0.417746	0.793782	0.0835492	0.00186916	0.00934579	0.00186916		0.0142282	0.0214765
Corrected expected mutation efficiency considering the false positive rate %	0.2675	0.2458		0.0002	0.0062	0	0.4177	0.7276	0.0626619	0.0019	0.0093	NA		0.0142282	0.0214765

### Sheet: Table S5
Table S5. Result summary of Undaria APT mutagenesis.
Undaria pinnatifida
Cas9	Mutant code	crRNA (guideRNA) Code	modification relative to cutting site
Mutant 1	B11	Up-APT_3	2 bp insertion (CG)
Mutant 2	B8	Up-APT_3	1 bp insertion (C)
Mutant 3	B20	Up-APT_3	1 bp deletion 5’ of cutting site
Mutant 4	B22	Up-APT_4	5 bp deletion 3' of cutting site
Mutant 5	B19	Up-APT_4	3 bp deletion 3' of cutting site
Mutant 6	B21	Up-APT_3; Up-APT_4	1 bp insertion (G); 1bp deletion 3’ the cutting site
Mutant 7	B7	Up-APT_3; Up-APT_4	116 bp deletion
Mutant 8	B9	Up-APT_3; Up-APT_4	116 bp deletion
Mutant 9	B24	Up-APT_3; Up-APT_4	116 bp deletion, insertion of (5’-CATCCTT-3’)
Mutant 10	B5	Up-APT_3; Up-APT_4	116 bp deletion, deletion 2 bp 3’ of Up-APT_3 cutting site
Mutant 11	B23	Up-APT_3; Up-APT_4	116 bp inversion
Cas12	Mutant code	crRNA (guideRNA) Code	modification relative to cutting site
Mutant 1	A24	Up-APT_2	1 bp substitution, 1 bp deletion 5' of cutting site
Mutant 2	A20	Up-APT_2	1 bp insertion 5' of cuttting site
Mutant 3	A5	Up-APT_2	2 bp deletion outside of the guideRNA - 3'
Mutant 4	A11	Up-APT_2	1 bp substitution and 6 bp deletion after the cutting site - 3'
Mutant 5	A21	Up-APT_2	6 bp deletion 5' of cutting site
Mutant 6	A17	Up-APT_2	4 bp deletion 5' of cutting site
Mutant 7	A12	Up-APT_2	4 bp deletion 5' of cutting site
Mutant 8	A4	Up-APT_1; Up-APT_2	3 bp deletion 3' of cutting site; 2 bp deletion before and 8bp deletion after cutting site
Mutant 9	A19	Up-APT_1; Up-APT_2	3 bp deletion 3' of cutting site; 3 bp deletion 5' of cutting site
Mutant 10	A10	Up-APT_1	8 bp deletion 3' of cutting site and 2 bp substitution before the cutting site - 5'
